# A maternal effect shapes early-life adaptive body size variation in house mice

**DOI:** 10.64898/2026.08.12.744302

**Authors:** Sylvia M. Durkin, Christina Gao, Michael W. Nachman

## Abstract

Almost all phenotypic variation is mediated by a combination of genetic and environmental effects. Importantly, the balance of these effects can fluctuate over an organism’s lifespan, with the maternal environment being particularly important during early life, especially in mammals. Using house mice as a model, we combine behavioral, molecular, and quantitative genetic approaches to understand how genetic and maternal variation together shape phenotypic divergence in a classic example of morphological adaptation. Temperate house mice are larger than tropical house mice, conforming to Bergmann’s rule. We find that cross-fostering leads to pronounced weight restriction in cold-adapted, large-bodied mice, revealing an important effect of maternal environment. We then describe the molecular underpinnings of genetic and maternal influences on weight by identifying both the genetically- and maternally-controlled differences in gene expression in liver, a key tissue regulating growth. Maternally plastic expression variation is largely controlled in *trans*-, while stable, genetic variation is mediated in *cis-*. Additionally, we link maternally-controlled expression variation in growth-restricted mice to known nutrient deficiency signaling pathways. Finally, we identify candidate loci underlying the genetic basis of adaptive body size divergence from a combination of selection scans in wild populations and *cis*-regulated genes that overlap QTL identified in a mapping panel of temperate and tropical mice. Collectively, these results provide insight into how genetic and environmental forces influence adaptive phenotypic divergence in the context of a critical developmental window.

**SIGNIFICANCE:** Adaptive phenotypes arise from both genetic and environmental influences, yet their unique contributions are rarely resolved within the same natural system. Using locally-adapted house mice that conform to Bergmann’s rule, we experimentally disentangled the genetic and plastic determinants of adaptive body size, focusing on the maternal environment. A maternal effect explains the majority of body weight variation during nursing and is linked to transcriptional changes in nutrient sensing pathways. By separating maternally- and genetically-determined transcriptional variation, we revealed distinct regulatory architectures for plastic and stable expression and identified candidate genes underlying adaptive body size divergence. This work offers broad insight into adaptive evolution and specific details on the mechanistic basis of one of the most widespread ecogeographic patterns in nature.
