## Supplementary File 2 for "A maternal effect shapes early-life adaptive body size variation in house mice"

### Sheet: relative_abundance
mouseID	expGroup	Muribaculum	Marvinbryantia	Desulfovibrio	Staphylococcus	Enterococcus	Bacteroides	ASF356	Acutalibacter	Paludicola	Lachnoclostridium	Rodentibacter	Anaeroplasma	Klebsiella	Tyzzerella	Blautia	Agathobaculum	Mucispirillum	Anaerotruncus	Limosilactobacillus	Oscillibacter	Lactobacillus	Acetitomaculum	Rikenella	GCA-900066575	Faecalimonas	Roseburia	Colidextribacter	A2	Alistipes	Ligilactobacillus	Helicobacter	HT002	Streptococcus	Adlercreutzia	Odoribacter	Anaerostipes	Butyribacter
BZ169	MANA dams	0.0143051	0.0380651	0.000155209	0	0.000194012	0.0553321	0.00364095	0	6.46705e-06	0.0628985	0	0.000510897	0	0.000375089	0.000782513	0.00763759	0.0181465	0.000245748	0.0010994	0.0265084	1.94012e-05	0	0	0.00252862	0.000737244	0.186238	0.0132639	0.0136778	0.010994	0.351827	0.0164522	0	0.000413891	0.000995926	0.00720429	0.000368622	0.165375
BZ187	MANA dams	0.0131426	0.0292297	0.000333328	0.000238091	9.52366e-05	0.0432533	0.0337455	0.000404755	0	0.0366185	0	0.000357137	0.000309519	0.00074602	0.00152379	0.00899986	0.0186346	0.00166664	7.93638e-06	0.0204441	0	0	0	0.00324598	7.93638e-06	0.191449	0.0210076	0.175537	0.0204759	0.192354	0.0283964	0	0.000896811	0.00121427	0.00180156	0.00291265	0.15095
BZ197	MANA dams	0.000481066	0.00880104	7.40101e-05	3.70051e-05	0.00029604	0.00400271	0.0140373	0.000314543	0	0.064654	0	0.000838781	0.00297891	0.000345381	3.70051e-05	0.000370051	0.0261194	5.55076e-05	6.16751e-06	0.0327556	0	0	0	0.000727766	0.00120883	0.297848	0.0134575	0.00651906	0.00304675	0.229271	0.0199951	0	0.000166523	9.86802e-05	0.000185025	0.000801776	0.27047
BZ201	MANA dams	0.00187528	0.0369276	3.53826e-05	0	0.00014153	0.0119298	0.0120301	0.00485331	0	0.0137697	0	0.00144479	9.43535e-05	5.8971e-06	0.000235884	0.0062922	0.00987764	0.00206988	1.76913e-05	0.00456435	0	0	0	0.000513047	0.000353826	0.209524	0.00667551	0.0139348	0.00274215	0.525107	0.0203214	0	0.00133274	4.12797e-05	0.000247678	0.00159811	0.111443
BZBZ66	MANA pups	0.000660014	0.0172398	3.66674e-05	0	0.00165003	0.254075	0.0737687	0.00141781	0	0.0131819	0.000110002	0	0.0022856	1.83337e-05	6.11124e-05	0.010548	0.033184	0.0445692	0	0.00117947	1.22225e-05	0	0	0	1.22225e-05	0.0684275	0.0110369	0.000110002	0.0103891	0.407021	0.0354696	0	0.00323284	0.000256672	0	0.00664903	0.00339785
BZBZ68	MANA pups	0.00183238	0.00878017	3.52382e-05	0	0.00288953	0.087003	0.173025	7.63493e-05	0	0.0163094	3.52382e-05	0	0.0037881	0	4.69842e-05	0.0023727	0.0279086	0.041352	0	0.0181007	1.17461e-05	0	0	5.87303e-06	1.76191e-05	0.0977624	0.00747049	0.000270159	0.00408763	0.486686	0.0122394	0	0.00148588	0.000140953	0	0.00431667	0.00194984
BZBZ72	MANA pups	0.00306795	6.64059e-06	0	0	0.000358592	0.0566841	0.0267284	0.00146093	0	0.0310979	0.000278905	0	0.00326717	3.3203e-05	0.0022246	0	0	1.99218e-05	1.32812e-05	0.022744	1.99218e-05	0	0	0	1.32812e-05	0.326192	0.0273924	0.0154859	0.00143437	0.461143	0.0114285	0	0.0045156	0.000159374	0.000624216	0.00353279	7.30465e-05
BZBZ74	MANA pups	0.00334074	3.83994e-06	0	0	0.000188157	0.0304277	0.0118116	0.000506872	0	0.00501496	4.60792e-05	0	0.000391673	2.30396e-05	0.00113278	0	0.00633973	0	3.83994e-06	0.00202365	3.83994e-06	0	0	0	3.83994e-06	0.060022	0.00453496	0.00683509	0.00058367	0.859028	0.00361722	0	0.00203901	0.000157437	0.000134398	0.00169725	8.83185e-05
BZBZ.C22	MANA-CF pups	0.000817561	0.00221423	0	0	5.10975e-05	0.044391	0.0135408	0.0201069	0	0.0526688	0.000102195	0.000821819	0	0.000336392	0.000383231	0.000374715	0	0.00258894	0.120978	0.00399412	0.558236	0	0	0.000493943	5.53557e-05	0.0433903	0.00406225	0.0145287	0.000694075	0.0881177	0.0242586	0.000110711	0.00152441	0	0.000234197	0	0.000924014
BZBZ.C23	MANA-CF pups	0.000204553	0.00238158	0	0	0	0.0403748	0.0535539	0.0367172	0	0.0959547	2.92218e-05	0.000199682	2.92218e-05	0.000150979	0.0022306	0.00307316	0	0.0118982	0.0553607	0.00713012	0.460239	0	0	0.000623399	0	0.0199926	0.00648724	0.0041008	0.00284426	0.182461	0.0119956	1.46109e-05	0.000725675	5.84436e-05	0.000282478	0	0.000886395
BZBZ.C26	MANA-CF pups	0.00100664	0	0	0	0.000357193	0.267998	0.00851851	0.00409148	0.000194833	0.0516739	0.00162361	0.0010824	0	7.03562e-05	0.0383874	0.00176432	0	0.015132	5.95322e-05	0.011349	0.0934547	0	0	0.00560144	6.49442e-05	0.0666328	0.0110513	0.000173185	0.00592616	0.348767	0.0388042	0	0.00510353	0.000297661	0.0204141	0	0.000400489
BZBZ.C27	MANA-CF pups	0.00171678	0	0	0	0.000409051	0.0156679	0.00107841	0.00609238	0.000266503	0.179152	0.000297492	0.00289435	6.19775e-06	0.000818102	0.0972798	0.00622873	0.0616428	0.0252496	0	0.0055036	2.4791e-05	0	0	0.0016486	6.19775e-06	0.118774	0.00924084	0.0228263	0.013195	0.342091	0.0677971	0	0.00583208	7.43729e-05	0.0135855	1.23955e-05	0.000588786
NY221	SARA dams	2.95915e-05	0.00401458	5.9183e-05	0	5.9183e-05	0.000389621	0.00983917	0.00148944	0	0.0113237	0	0.00251528	0	0.00123298	0.000310711	0.00212072	0.00156342	0.00201715	0.322325	0.0054399	0.441939	0.000300847	0.000162753	0.000660877	0.000394553	0.00217991	0.00384196	0.00351646	0.00394553	0.140426	0.0184947	0.000108502	1.97277e-05	7.89106e-05	0.00641642	0	0.0127835
NY223	SARA dams	0.000303113	0.012852	0.000272802	0	3.03113e-05	0.00155598	0.00601679	0.00429915	3.03113e-05	0.0158124	0	0.000929546	0	0.00190456	0.000449618	0.0033494	0.00170754	0.00193992	0.204788	0.00435977	0.317713	0.000111141	0.000151556	0.00168228	0.000757782	0.0166409	0.00706758	0.00739596	0.00645125	0.300395	0.0075172	0.000126297	0.000606226	5.05188e-05	0.00377881	5.05188e-06	0.0689481
NY227	SARA dams	7.05173e-05	0.00103425	0	5.87644e-06	7.05173e-05	0.000605274	0.0622433	0.0133219	0.000141035	0.0454073	0	0.00128106	0	0.00210377	0.000534756	0.00976665	0.0383203	0.0158605	0.141422	0.0112416	0.309248	0.00042898	0	0.00141622	0.000993119	0.0420224	0.0166421	4.70115e-05	0.00561788	0.121478	0.0433035	0.00016454	0.000117529	0.000105776	0.00595871	0	0.109026
NY233	SARA dams	0.000151913	0.00366109	0.000151913	5.06375e-06	3.54463e-05	0.000627905	0.00524605	0.0033522	6.0765e-05	0.0194752	0	0.00163053	0	0.0041624	0.00217741	0.00245086	0.00302306	0.00260783	0.32763	0.00682087	0.318176	0.000643097	0.00028357	0.00118998	0.000116466	0.0207209	0.00562077	0.00205082	0.013819	0.226284	0.0133227	0.000237996	0.000212678	0.000182295	0.0131252	1.51913e-05	0.00072918
NYNY17	SARA pups	0	0.00353822	0	7.52814e-05	0.000100375	0.000798819	0.00619398	0.000388954	0	0.00825167	0	0.000296943	0	0.00140943	0.000807184	0.000903376	2.50938e-05	0.00166037	0.172168	0.000777907	0.598566	0	0.000184021	0.000322037	0.000100375	0.00904213	0.00167292	0.00275613	0.000882465	0.152809	0.00471345	0.000342948	0.000719355	0	0.000598069	8.3646e-06	0.0298867
NYNY21	SARA pups	3.04757e-05	0.00170664	0	0	0	0.00246853	0.0498532	0.000477453	0	0.00565325	0	0.00105649	0	0.00134093	0.000462215	0.00682656	0.043819	0.00879225	0.172279	0.00408883	0.503713	0	0.000309837	0.000436819	7.111e-05	0.0293684	0.00534849	2.03172e-05	0.00245838	0.138695	0.0156087	0.000157458	0.000472374	2.53964e-05	0.0044139	5.07929e-06	4.06343e-05
NYNY68	SARA pups	0.000121366	4.04554e-06	0	0	4.85464e-05	0.00455527	0.00468069	0.000829335	0	0.00304629	4.85464e-05	0.000639195	0	0.00153326	0.000206322	0.00101138	0	0.00229786	0.188057	0.00210772	0.67107	6.0683e-05	0	0.000315552	7.28197e-05	0.0288244	0.00261342	0.000173958	0.000182049	0.0763393	0.00747211	0.00139571	0.000695832	8.09107e-06	0.00143212	8.09107e-06	0.000149685
NYNY70	SARA pups	0.000119707	0.000203502	0	0	2.39414e-05	0.00284504	0.00944488	0.000271336	2.39414e-05	0.007354	4.78828e-05	6.38437e-05	0	7.58144e-05	9.17753e-05	0.00137264	2.39414e-05	0.00425758	0.156465	0.000586564	0.687449	1.19707e-05	0	7.98046e-06	4.78828e-05	0.0341923	0.00106938	0.00274129	0.000231433	0.0803952	0.00900196	0.000263355	0.000654398	2.39414e-05	0.00034715	0	0.000291287
NYNY.C19	SARA-CF pups	0.000915223	0.0326429	7.95846e-05	3.97923e-05	0	0.0222373	0.0590186	0.00541175	0	0.0228673	0	0	0.000159169	0.00228142	0.000603516	0.0105649	0.0130253	0.0297514	0.0826022	0.0195712	6.63205e-06	1.32641e-05	0	0.00507352	0	0.0477706	0.0144778	0.0157246	0.00535206	0.539132	0.0404356	1.32641e-05	0.00284515	0.000245386	0.0237228	2.65282e-05	0.00338898
NYNY.C20	SARA-CF pups	0.00227776	0.0698698	0	0	0.000440858	0.0250799	0.0355931	6.12302e-06	0	0.0135441	0.00040412	0.00123685	0.000551072	0.000244921	0.000281659	0.00580463	0.00198998	0.00381464	0.324496	0.00493516	0	0	0	0	0	0.00634958	0.00893961	0.035636	0.011101	0.265268	0.0427999	1.83691e-05	0.0033248	0.000416366	0.0119093	0	0.123667
NYNY.C26	SARA-CF pups	0.00118396	0.0321984	0	0.000163305	4.08263e-05	0.0213113	0.00149697	0.00453172	0	0.0222231	4.08263e-05	0	0.000122479	0.000891375	0.000415068	0.00543671	0.0015446	0.00515773	0	0.021393	0	0	0	0	0	0.0627909	0.0174328	0.0777878	0.0175553	0.634448	0.0167728	0	0.00333415	0.000251762	0.000238154	0.000789309	0.0504477
NYNY.C27	SARA-CF pups	0	0.000279723	0	0.000268534	0	0.00136505	0.0651196	0.00179023	0	0.0832345	0	0	6.71336e-05	0.000895115	8.95115e-05	0.0187527	0	0.00970081	1.11889e-05	0.0302549	2.23779e-05	1.11889e-05	0	3.35668e-05	6.71336e-05	0.0860653	0.0140197	0.0270772	0.00519167	0.60164	0.0398662	0	0.000749659	2.23779e-05	0.00031329	8.95115e-05	0.0130015
