## Supplementary File 3 for "A maternal effect shapes early-life adaptive body size variation in house mice"

### Sheet: cis_MP_WeightQTLcandidates
gene	gene_name	Chromosome.x	baseMean.x	parent.NYvBZ_Log2FC.x	parent.NYvBZ_padj.x	NYBZregulation_mode	BZNYregulation_mode	NYBZwarmAdult_regulation_mode
ENSMUSG00000003849	Nqo1	8	431.831	0.267433	0.00692071	cis only	NA	cis only	cis only
ENSMUSG00000004637	Wwox	8	338.07	0.293615	1.28e-08	cis only	cis only	NA	NA
ENSMUSG00000005102	Eif2ak4	2	847.643	-0.396767	8.78e-08	cis only	cis only	NA	NA
ENSMUSG00000005107	Slc2a9	5	4214.52	0.262427	2.42e-07	cis only	cis only	NA	NA
ENSMUSG00000005672	Kit	5	284.924	0.385342	0.000221652	cis only	cis only	NA	NA
ENSMUSG00000015568	Lpl	8	22992.3	0.200271	0.0352109	cis only	NA	cis only	NA
ENSMUSG00000015882	Lcorl	5	424.632	0.456057	1.9e-05	cis only	NA	NA	NA
ENSMUSG00000019428	Fkbp8	8	7803.16	0.186584	0.0102847	cis x trans	cis x trans	NA	NA
ENSMUSG00000027342	Pcna	2	1987.2	0.387922	4.34e-08	cis only	cis only	NA	NA
ENSMUSG00000027360	Hdc	2	324.904	1.69874	3.08e-34	cis only	cis only	NA	NA
ENSMUSG00000027371	Fahd2a	2	844.172	-0.429202	1.85e-09	cis only	cis only	NA	NA
ENSMUSG00000027562	Car2	3	2541.08	0.628876	5.69e-05	cis only	cis only	NA	NA
ENSMUSG00000027690	Slc2a2	3	16945.2	0.223158	0.00240368	cis only	cis only	NA	NA
ENSMUSG00000029122	Evc	5	266.918	-1.84587	1.19e-45	cis + trans	cis + trans	NA	NA
ENSMUSG00000029231	Pdgfra	5	635.117	0.777494	7.02e-19	cis + trans	cis + trans	NA	NA
ENSMUSG00000031835	Mbtps1	8	4609.78	0.174033	0.0175713	cis only	cis only	NA	NA
ENSMUSG00000031930	Wwp2	8	1528.2	0.208196	5e-10	cis only	cis only	NA	NA
ENSMUSG00000031987	Egln1	8	1630.28	-0.148839	1.48e-05	cis only	NA	NA	NA
ENSMUSG00000036256	Igfbp7	5	5271.25	0.404826	2.39e-12	cis x trans	cis x trans	NA	NA
ENSMUSG00000037902	Sirpa	2	7943.88	-0.410054	6.06e-09	cis only	cis only	NA	NA
ENSMUSG00000050248	Evc2	5	176.628	-2.20145	8.5e-65	cis only	cis only	NA	NA
ENSMUSG00000056820	Tsnax	8	1724.58	0.932977	6.2e-111	cis only	cis + trans	NA	NA
ENSMUSG00000068267	Cenpb	2	2869.99	0.234042	1.56e-05	cis only	cis only	NA	NA
ENSMUSG00000070348	Ccnd1	7	3748.25	0.501403	1.22e-07	cis x trans	cis x trans	NA	NA
ENSMUSG00000070780	Rbm47	5	2580.28	-0.8285	1.08e-61	cis only	cis only	cis only	NA
ENSMUSG00000072889	Nfxl1	5	683.01	0.627114	2.4e-20	cis only	cis only	NA	NA
ENSMUSG00000079037	Prnp	2	1177.82	-0.148165	0.0274966	cis only	cis only	NA	NA
ENSMUSG00000025809	Itgb1	8	12204.5	-0.135873	0.00454131	NA	cis only	cis only	cis only
ENSMUSG00000027630	Tbl1xr1	3	2299.23	-0.132398	0.00414013	NA	cis x trans	NA	NA
ENSMUSG00000029174	Tbc1d1	5	607.903	-0.369132	8.06e-07	NA	cis only	NA	NA
ENSMUSG00000031906	Smpd3	8	357.808	0.557669	0.000651431	NA	cis only	NA	NA
ENSMUSG00000037514	Pank2	2	1237.34	-0.0723263	0.0411474	NA	cis only	NA	NA
