## Supplementary File 4 for "A maternal effect shapes early-life adaptive body size variation in house mice"

### Sheet: sigCisMPQTL_GO
GO biological process complete	#	#	expected	Fold Enrichment	+/-	raw P value	FDR
fructose transmembrane transport	7	2	0.01	100	+	4.08e-05	0.0195
germ cell migration	9	2	0.01	100	+	6.98e-05	0.0296
dehydroascorbic acid transport	10	2	0.01	100	+	8.72e-05	0.0331
cellular response to low-density lipoprotein	34	3	0.05	62.15	+	1.5e-05	0.0117
response to cadmium ion	48	3	0.07	44.02	+	4.29e-05	0.0193
cellular response to hydrogen peroxide	79	4	0.11	35.67	+	4.63e-06	0.00981
hematopoietic progenitor cell differentiation	136	5	0.19	25.9	+	1.3e-06	0.00962
response to light stimulus	352	5	0.5	10.01	+	0.000127	0.0449
developmental growth	536	7	0.76	9.2	+	8.14e-06	0.0121
response to nutrient levels	587	6	0.83	7.2	+	0.000153	0.0503
positive regulation of signal transduction	1776	10	2.52	3.97	+	0.000112	0.0403
regulation of biological quality	3366	14	4.78	2.93	+	8.13e-05	0.0317
positive regulation of metabolic process	3804	15	5.4	2.78	+	7.2e-05	0.0289
regulation of primary metabolic process	5427	20	7.7	2.6	+	3.49e-06	0.0104
negative regulation of cellular process	5481	20	7.78	2.57	+	4.12e-06	0.0102
regulation of gene expression	5052	17	7.17	2.37	+	0.000133	0.0457
