## Supplementary File 6 for "A maternal effect shapes early-life adaptive body size variation in house mice"

### Sheet: emmeans_resultsWeight
contrast	Age	estimate	SE	df	t.ratio	p.value
BZ - (BZ-CF)	0	0.0688535	0.134476	959	0.512014	0.956236
BZ - NY	0	-0.10791	0.0885638	959	-1.21844	0.615249
BZ - (NY-CF)	0	-0.0507614	0.128721	959	-0.394352	0.9792
(BZ-CF) - NY	0	-0.176763	0.132139	959	-1.33771	0.539059
(BZ-CF) - (NY-CF)	0	-0.119615	0.161578	959	-0.740293	0.880786
NY - (NY-CF)	0	0.0571485	0.125405	959	0.455712	0.968517
BZ - (BZ-CF)	4	0.199234	0.126962	959	1.56924	0.396777
BZ - NY	4	-0.272286	0.0969472	959	-2.8086	0.0260798
BZ - (NY-CF)	4	0.0164226	0.125458	959	0.130901	0.999199
(BZ-CF) - NY	4	-0.47152	0.125317	959	-3.76262	0.00102262
(BZ-CF) - (NY-CF)	4	-0.182812	0.148396	959	-1.23192	0.606656
NY - (NY-CF)	4	0.288708	0.123652	959	2.33484	0.0909507
BZ - (BZ-CF)	8	0.00542978	0.134337	959	0.040419	0.999976
BZ - NY	8	-0.823646	0.091129	959	-9.03824	0
BZ - (NY-CF)	8	-0.0996433	0.125596	959	-0.793364	0.85748
(BZ-CF) - NY	8	-0.829075	0.134691	959	-6.15539	6.59e-09
(BZ-CF) - (NY-CF)	8	-0.105073	0.15988	959	-0.657199	0.91302
NY - (NY-CF)	8	0.724002	0.126089	959	5.74199	7.52e-08
BZ - (BZ-CF)	12	-0.124835	0.141338	959	-0.883235	0.813582
BZ - NY	12	-1.36047	0.110597	959	-12.3012	0
BZ - (NY-CF)	12	-0.22112	0.143731	959	-1.53843	0.414861
(BZ-CF) - NY	12	-1.23564	0.141784	959	-8.71496	0
(BZ-CF) - (NY-CF)	12	-0.0962851	0.168733	959	-0.570637	0.940812
NY - (NY-CF)	12	1.13935	0.144201	959	7.90114	0
BZ - (BZ-CF)	16	0.0827889	0.145676	959	0.56831	0.941476
BZ - NY	16	-1.05018	0.117987	959	-8.9008	0
BZ - (NY-CF)	16	-0.308292	0.137048	959	-2.24951	0.110891
(BZ-CF) - NY	16	-1.13297	0.147912	959	-7.65972	1.72e-13
(BZ-CF) - (NY-CF)	16	-0.391081	0.163517	959	-2.39168	0.0793342
NY - (NY-CF)	16	0.741885	0.139439	959	5.3205	7.7e-07
BZ - (BZ-CF)	21	-0.284878	0.132342	959	-2.15258	0.137492
BZ - NY	21	-2.39945	0.10674	959	-22.4793	0
BZ - (NY-CF)	21	-2.15594	0.126593	959	-17.0304	0
(BZ-CF) - NY	21	-2.11457	0.139002	959	-15.2125	0
(BZ-CF) - (NY-CF)	21	-1.87106	0.154593	959	-12.1032	0
NY - (NY-CF)	21	0.243505	0.133609	959	1.82252	0.263289
