## Supplementary File 7 for "A maternal effect shapes early-life adaptive body size variation in house mice"

### Sheet: emmeans_resultsDamWeight
contrast	Pup.age	estimate	SE	df	t.ratio	p.value
BZ - BZ_CF	0	-0.451164	0.95478	196	-0.472532	0.96503
BZ - NY	0	-5.67655	0.608184	196	-9.33361	1.69642e-13
BZ - NY_CF	0	-4.93233	0.953196	196	-5.17452	3.35056e-06
BZ_CF - NY	0	-5.22539	0.921543	196	-5.67026	3.01849e-07
BZ_CF - NY_CF	0	-4.48117	1.17949	196	-3.79924	0.00110288
NY - NY_CF	0	0.744221	0.921881	196	0.807286	0.85096
BZ - BZ_CF	12	-0.666329	1.00832	196	-0.660832	0.911614
BZ - NY	12	-7.25808	0.736776	196	-9.85113	1.68754e-13
BZ - NY_CF	12	-6.5452	0.930912	196	-7.03095	1.99808e-10
BZ_CF - NY	12	-6.59175	0.964586	196	-6.83376	6.11655e-10
BZ_CF - NY_CF	12	-5.87887	1.12035	196	-5.24736	2.37544e-06
NY - NY_CF	12	0.712883	0.887301	196	0.803428	0.852758
BZ - BZ_CF	16	-0.177375	0.899571	196	-0.197177	0.997277
BZ - NY	16	-6.07433	0.710824	196	-8.54548	1.9118e-13
BZ - NY_CF	16	-5.66431	0.899087	196	-6.30007	1.15028e-08
BZ_CF - NY	16	-5.89696	0.899344	196	-6.55695	2.85223e-09
BZ_CF - NY_CF	16	-5.48693	1.05483	196	-5.20174	2.94755e-06
NY - NY_CF	16	0.410024	0.899163	196	0.456006	0.968392
BZ - BZ_CF	21	-0.559695	0.879423	196	-0.636434	0.920124
BZ - NY	21	-5.31562	0.667674	196	-7.9614	9.75886e-13
BZ - NY_CF	21	-5.46063	0.877641	196	-6.22194	1.7459e-08
BZ_CF - NY	21	-4.75592	0.888208	196	-5.35451	1.42329e-06
BZ_CF - NY_CF	21	-4.90093	1.05483	196	-4.6462	3.65285e-05
NY - NY_CF	21	-0.145011	0.88731	196	-0.163428	0.998442
BZ - BZ_CF	4	-0.499916	0.87287	196	-0.572726	0.940113
BZ - NY	4	-6.17984	0.597212	196	-10.3478	1.64979e-13
BZ - NY_CF	4	-5.91178	0.868648	196	-6.80573	7.16064e-10
BZ_CF - NY	4	-5.67992	0.843074	196	-6.73716	1.05124e-09
BZ_CF - NY_CF	4	-5.41187	1.05653	196	-5.12232	4.27814e-06
NY - NY_CF	4	0.268054	0.843783	196	0.317681	0.988875
BZ - BZ_CF	8	-0.409152	0.864576	196	-0.47324	0.964882
BZ - NY	8	-6.10171	0.583847	196	-10.4509	1.65201e-13
BZ - NY_CF	8	-5.99855	0.861281	196	-6.96469	2.91569e-10
BZ_CF - NY	8	-5.69255	0.843884	196	-6.74566	1.00251e-09
BZ_CF - NY_CF	8	-5.5894	1.05554	196	-5.29533	1.8904e-06
NY - NY_CF	8	0.103152	0.842701	196	0.122406	0.999343
